# TAG-IN, a modular strategy for swappable endogenous gene tagging in *Caenorhabditis elegans*

**DOI:** 10.64898/2026.01.16.700006

**Authors:** Fujia Han, Vishnu Raj, Robert D. Lemon, Qianru A. Wu, Addison Noel Stubbe, Xinyu Huang, Han Wang

**Affiliations:** Department of Biology, University of Wisconsin-Madison, Madison, Wisconsin, United States of America; Genetics Training Program, University of Wisconsin-Madison, Madison, Wisconsin, United States of America

**Keywords:** Gene tagging, RMCE, recombinase-mediated cassette exchange, CRISPR/Cas9, fusion tagging, co-expression tagging, *Caenorhabditis elegans*, bipartite expression system

## Abstract

Endogenous gene tagging allows researchers to study genes in their native genomic context, underscoring the need for efficient gene tagging approaches. Here, we report TAG-IN, a streamlined strategy for swappable gene tagging in *C. elegans*. TAG-IN begins with generating a seed allele for a gene of interest by inserting a small landing pad containing two distinct recombination sites (FRT and FRT3) into the desired tagging locus using CRISPR. Fusion or co-expression tags from reusable tag donors can then be easily swapped into the seed allele using Flp recombinase-mediated cassette exchange (RMCE). Successful TAG-IN alleles can be conveniently identified via drug selection without PCR screening. The tag-swapping step can be accomplished by simple genetic crossing, in addition to traditional microinjection. To facilitate the use of TAG-IN, we also built a library of plug-and-play tag donor strains that can be crossed with seed alleles to insert the corresponding tags and a set of vectors to construct new tag donors. The TAG-IN strategy is both modular and combinatorial: only a single seed allele for each tagging locus is needed to insert any tag; a single tag donor strain can be used to swap the tag into any compatible seed allele. Furthermore, TAG-IN allows iterative tag insertion because the FRT and FRT3 sites are preserved during RMCE, so each TAG-IN allele can serve as a landing pad for further rounds of tag exchange. Thus, TAG-IN provides an efficient, flexible, and scalable platform for endogenous gene tagging in *C. elegans,* accelerating comprehensive functional studies.

**Author summary:** Tagging genes at their native genomic locations is considered the gold standard for studying gene function, as it allows functional analysis in the original genomic context without disrupting normal regulatory processes. However, traditional CRISPR-based endogenous gene tagging methods in the model organism *Caenorhabditis elegans* are difficult to scale, especially when introducing multiple tags to the same gene, because each tag insertion requires a unique repair template delivered by microinjection, a technically challenging and labor-intensive procedure. Here, we developed TAG-IN, an efficient and modular strategy for swappable gene tagging in *C. elegans*. TAG-IN first establishes a universal landing pad at each tagging site, and then combines it with reusable tag donors to flexibly and precisely swap in desired tags via cassette exchange. TAG-IN is scalable because site-specific tag exchange can be achieved through simple genetic crosses. By making gene tagging a modular and streamlined process, TAG-IN substantially enhances the efficiency of endogenous gene tagging in *C. elegans* and provides an adaptable framework for other model organisms.
