## Supplementary Table S1 for "TAG-IN, a modular strategy for swappable endogenous gene tagging in *Caenorhabditis elegans*"

### Sheet: Cross with Seed Allele 
Original data for Fig 4B and S6B Fig.
gene	seed allele	tag name	tag donor strains	cross plate-1	cross plate-2	cross plate-3	cross plate-4	cross plate-5	cross plate-6	cross plate-7	cross plate-8	cross plate-9	cross plate-10	cross plate-11	cross plate-12	TAG-IN successful rate (successful plates number/ total number)
ceh-14	ZZZ1478 (C-terminal) with bqSi711	cGAL	ZZZ1667	worked, sequence correct	failed	worked	worked	worked	worked	worked	worked	worked	failed	failed	failed	67% (8/12)
		Tet-Off	ZZZ1678	worked, sequence correct	failed	worked	worked	worked	worked, sequence correct	/	/	/	/	/	/	83% (5/6)
		GFP	ZZZ1672	worked, sequence correct	failed	failed	failed	worked, sequence correct	failed	/	/	/	/	/	/	33% (2/6)
		mCherry	ZZZ1674	worked	worked	worked, sequence correct	failed	worked	worked, sequence correct	/	/	/	/	/	/	83% (5/6)
		AID*	ZZZ1698	failed	worked, sequence correct	failed	failed	failed	worked, sequence correct	/	/	/	/	/	/	33% (2/6)
		ZF1-GFP	ZZZ1700	worked, sequence correct	failed	worked, sequence correct	worked	worked	worked	/	/	/	/	/	/	83% (5/6)
ldb-1	ZZZ2082 (C-terminal) with bqSi711	mCherry	ZZZ1674	worked, sequence unable to be generated	worked	worked	failed	worked	worked, sequence correct	/	/	/	/	/	/	83% (5/6)
shw-3	ZZZ2087 (C-terminal) with bqSi711	cGAL	ZZZ1667	worked, sequence correct	worked, sequence correct	worked	worked	failed	worked	/	/	/	/	/	/	83% (5/6)
		mIAA7::eGFP	ZZZ1694	failed	failed	worked, sequence correct	failed	failed	failed	/	/	/	/	/	/	17% (1/6)
lim-7	ZZZ2039 (C-terminal) with bqSi711	cGAL	ZZZ1667	failed	worked, sequence correct	worked	worked	worked	worked, sequence unable to be generated	/	/	/	/	/	/	83% (5/6)
ceh-14	ZZZ1603 (N-terminal) with bqSi711	cGAL	ZZZ1761	worked	failed	worked	worked, sequence correct	failed	worked, sequence correct	/	/	/	/	/	/	67% (4/6)
		Tet-Off	ZZZ1765	worked, sequence correct	worked	worked	worked, sequence correct	worked	worked	/	/	/	/	/	/	100% (6/6)
		GFP	ZZZ1773	worked	worked, sequence correct	failed	worked	worked	worked, sequence correct	/	/	/	/	/	/	83% (5/6)
		mCherry	ZZZ1775	failed	worked, sequence correct	failed	failed	failed	failed	/	/	/	/	/	/	17% (1/6)
		AID*	ZZZ1789	worked, sequence correct	failed	worked, sequence correct	failed	failed	failed	/	/	/	/	/	/	33% (2/6)
		ZF1-GFP	ZZZ1791	failed	worked	worked, sequence correct	worked	worked, sequence correct	failed	/	/	/	/	/	/	67% (4/6)
		BFP^	ZZZ1781^	failed	worked	failed	worked	failed	failed	/	/	/	/	/	/	33% (2/6)
ceh-17	ZZZ2083 (N-terminal) with bqSi711	mIAA7::mCherry	ZZZ1787	worked	worked, sequence correct	worked, sequence correct	worked	worked	worked	/	/	/	/	/	/	100% (6/6)
ceh-14	ZZZ2084 (Internal) with bqSi711	mNeonGreen	ZZZ1777	worked	worked, sequence correct	worked	failed	worked, sequence correct	failed	/	/	/	/	/	/	67% (4/6)
		mCherry	ZZZ1775	worked	worked, sequence correct	worked	worked	worked	worked, sequence correct	/	/	/	/	/	/	100% (6/6)
lim-7	ZZZ2086 (Internal) with bqSi711	GFP-C1	ZZZ1773	worked, sequence correct	failed	worked, sequence correct	failed	worked	worke	/	/	/	/	/	/	67% (4/6)
		mScarlet-I	ZZZ1779	worked, sequence correct	worked	worked	worked	worked, sequence correct	worked	/	/	/	/	/	/	100% (6/6)
"worked" means we are able to single out healthy Rol animal and generate homozygous Rol animal.
"failed" means we failed to generate homozygous Rol animal.
"sequence correct" means we confirmed the insertion by using Oxford Nanopore long-read sequencing of a PCR product covering the tag and several hundred base pairs of flanking sequence.
"sequence unable to be generated" means that we could not obtained a PCR product when genotyping using two outside primers flanking the insertion site.
^ ZZZ1781 for N-terminal BFP TAG-IN was generated with the N-terminal BFP tag donor plasmid at a lower concentration in the injection solution, detailed see Supplementary Table 2.
