## Supplementary Table S3 for "TAG-IN, a modular strategy for swappable endogenous gene tagging in *Caenorhabditis elegans*"

### Sheet: TAG-IN plasmid toolkit
Plasmid name	Addgene ID	AKA	Vector	Purpose	Contents of the plasmid	Cloning method	Drug resistance	Bacterial strain	Reference
pNM3467		/		Empty SapTrap entry vector			Kan	DH5 alpha	[4]
pHW2023	255933	pFH135-1	pFH127	C-terminal TAG-IN donor plasmid for co-expression tagging with cGAL = cGAL(DBD)-L-QFAD (selection marker, SEC flanked by LoxP511I)	FRT-SA-C' linker-SL2-cGAL(DBD)-QFAD-stop(TAA)-SEC(pDD364)- N' linker-rFRT3	Golden Gate assembly (SapTrap)	Amp	DH5 alpha	This study
pHW2072	255934	pFH155-1	pFH127	C-terminal TAG-IN donor plasmid for co-expression tagging with TetON = rTetR-L-QFAD (selection marker, SEC flanked by LoxP511I)	FRT-SA-C' linker-SL2-rTetR(tet-ON, DBD)-linker-QFAD-stop(TAA)-SEC(pDD364)-N' linker-rFRT3	Golden Gate assembly (SapTrap)	Amp	DH5 alpha	This study
pHW2073	255935	pFH156-1	pFH127	C-terminal TAG-IN donor plasmid for co-expression tagging with TetOFF = TetR-L-QFAD (selection marker, SEC flanked by LoxP511I)	FRT-SA-C' linker-SL2-tTA(tet-OFF,DBD)-linker-QFAD-stop(TAA)-SEC(pDD364)-N' linker-rFRT3	Golden Gate assembly (SapTrap)	Amp	DH5 alpha	This study
pHW2074	255936	pFH157-1	pFH127	C-terminal TAG-IN donor plasmid for co-expression tagging with LexA = LexA(DBD)-L-QFAD (selection marker, SEC flanked by LoxP511I)	FRT-SA-C' linker-SL2-LexA(DBD)-linker-QFAD-stop(TAA)-SEC(pDD364)-N' linker-rFRT3	Golden Gate assembly (SapTrap)	Amp	DH5 alpha	This study
pHW2075	255937	pFH158-1	pFH127	C-terminal TAG-IN donor plasmid for co-expression tagging with QF (selection marker, SEC flanked by LoxP511I)	FRT-SA-C' linker-SL2-QF(DBD)-stop(TAG)-SEC(pDD364)-N' linker-rFRT3	Golden Gate assembly (SapTrap)	Amp	DH5 alpha	This study
pHW2076	255938	pFH159-1	pFH127	C-terminal TAG-IN donor plasmid for co-expression tagging with QF2 (selection marker, SEC flanked by LoxP511I)	FRT-SA-C' linker-SL2-QF2(DBD)-stop(TAA)-SEC(pDD364)-N' linker-rFRT3	Golden Gate assembly (SapTrap)	Amp	DH5 alpha	This study
pHW2024	255939	pFH136-1	pFH128	C-terminal TAG-IN donor plasmid for fusion tagging with GFP-C1 (selection marker, SEC flanked by LoxP)	FRT-SA-C' linker-GFP-SEC(pDD363)- N' linker-stop-rFRT3	Golden Gate assembly (SapTrap)	Amp	DH5 alpha	This study
pHW2025	255940	pFH137-1	pFH128	C-terminal TAG-IN donor plasmid for fusion tagging with mCherry (selection marker, SEC flanked by Lox2272)	FRT-SA-C' linker-mCherry-SEC(pDD382)-N' linker-stop-rFRT3	Golden Gate assembly (SapTrap)	Amp	DH5 alpha	This study
pHW2077	255941	pFH160-1	pFH128	C-terminal TAG-IN donor plasmid for fusion tagging with mNeonGreen (selection marker, SEC flanked by LoxP)	FRT-SA-C' linker-mNeonGreen-SEC(pDD363)-N' linker-stop-rFRT3	Golden Gate assembly (SapTrap)	Amp	DH5 alpha	This study
pHW2126	255942	pFH161-3	pFH128	C-terminal TAG-IN donor plasmid for fusion tagging with mScarlet-I-C1 (selection marker, SEC flanked by Lox2272)	FRT-SA-C' linker-mScarlet-I-C1-SEC(pDD382)-N' linker-stop-rFRT3	Golden Gate assembly (SapTrap)	Amp	DH5 alpha	This study
pHW2078	255943	pFH162-1	pFH128	C-terminal TAG-IN donor plasmid for fusion tagging with TagBFP-C1 (selection marker, SEC flanked by Lox511I)	FRT-SA-C' linker-TagBFP-C1-SEC(pDD364)-N' linker-stop-rFRT3	Golden Gate assembly (SapTrap)	Amp	DH5 alpha	This study
pHW2079	255944	pFH163-1	pFH128	C-terminal TAG-IN donor plasmid for fusion tagging with GFP11 7X (selection marker, SEC flanked by LoxP)	FRT-SA-C' linker-GFP11 7X-SEC(pDD363)-N' linker-stop-rFRT3	Golden Gate assembly (SapTrap)	Amp	DH5 alpha	This study
pHW2080	255945	pFH164-1	pFH128	C-terminal TAG-IN donor plasmid for fusion tagging with mIAA7::eGFP (selection marker, SEC flanked by LoxP)	FRT-SA-C' linker-mIAA7::eGFP::N'-linker-SEC(pDD363)-N' linker-stop-rFRT3	Golden Gate assembly (SapTrap)	Amp	DH5 alpha	This study
pHW2081	255946	pFH165-1	pFH128	C-terminal TAG-IN donor plasmid for fusion tagging with mIAA7::mCherry (selection marker, SEC flanked by Lox2272)	FRT-SA-C' linker-mIAA7::mCherry::N'-linker-SEC(pDD382)-N' linker-stop-rFRT3	Golden Gate assembly (SapTrap)	Amp	DH5 alpha	This study
pHW2082	255947	pFH166-1	pFH128	C-terminal TAG-IN donor plasmid for fusion tagging with AID* (selection marker, SEC flanked by Lox511I)	FRT-SA-C' linker-AID*-SEC(pDD364)-N' linker-stop-rFRT3	Golden Gate assembly (SapTrap)	Amp	DH5 alpha	This study
pHW2127	255948	pFH167-3	pFH128	C-terminal TAG-IN donor plasmid for fusion tagging with ZF1-GFP (selection marker, SEC flanked by LoxP)	FRT-SA-C' linker-ZF1-GFP-SEC(pDD363)-N' linker-stop-rFRT3	Golden Gate assembly (SapTrap)	Amp	DH5 alpha	This study
pHW2083	255949	pFH168-1	pFH128	C-terminal TAG-IN donor plasmid for fusion tagging with 3X HA (selection marker, SEC flanked by Lox511I)	FRT-SA-C' linker-3X HA-SEC(pDD364)-N' linker-stop-rFRT3	Golden Gate assembly (SapTrap)	Amp	DH5 alpha	This study
pHW2084	255950	pFH169-1	pFH128	C-terminal TAG-IN donor plasmid for fusion tagging with 3X FLAG (selection marker, SEC flanked by Lox511I)	FRT-SA-C' linker-3X FLAG-SEC(pDD364)-N' linker-stop-rFRT3	Golden Gate assembly (SapTrap)	Amp	DH5 alpha	This study
pHW2085	255951	pFH170-1	pFH128	C-terminal TAG-IN donor plasmid for fusion tagging with 3X HA turboID (selection marker, SEC flanked by Lox511I)	FRT-SA-C' linker-3X HA turboID-SEC(pDD364)-N' linker-stop-rFRT3	Golden Gate assembly (SapTrap)	Amp	DH5 alpha	This study
pHW2086	255952	pFH171-1	pFH128	C-terminal TAG-IN donor plasmid for fusion tagging with Dendra2 (selection marker, SEC flanked by Lox511I)	FRT-SA-C' linker-Dendra2-SEC(pDD364)-N' linker-stop-rFRT3	Golden Gate assembly (SapTrap)	Amp	DH5 alpha	This study
pHW2087	255953	pFH172-1	pFH128	C-terminal TAG-IN donor plasmid for fusion tagging with KillerRed (selection marker, SEC flanked by Lox511I)	FRT-SA-C' linker-KillerRed-SEC(pDD364)-N' linker-stop-rFRT3	Golden Gate assembly (SapTrap)	Amp	DH5 alpha	This study
pHW2115	255954	pFH190-1	pFH174	N-terminal TAG-IN donor plasmid for co-expression tagging with cGAL = cGAL(DBD)-L-QFAD (selection marker, SEC flanked by LoxP511I)	FRT-SEC(pDD364)-cGAL-linker-QFAD-stop-SL2-N' linker-SD-rFRT3	Golden Gate assembly (SapTrap)	Amp	DH5 alpha	This study
pHW2128	255955	pFH191-2	pFH174	N-terminal TAG-IN donor plasmid for co-expression tagging with TetON = rTetR-L-QFAD (selection marker, SEC flanked by LoxP511I)	FRT-SEC(pDD364)-rTetR(tet-ON, DBD)-linker-QFAD-stop(TAA)-SL2-N' linker-SD-rFRT3	Golden Gate assembly (SapTrap)	Amp	DH5 alpha	This study
pHW2116	255956	pFH192-1	pFH174	N-terminal TAG-IN donor plasmid for co-expression tagging with TetOFF = TetR-L-QFAD (selection marker, SEC flanked by LoxP511I)	FRT-SEC(pDD364)-tTA(tet-OFF, DBD)-linker-QFAD-stop(TAA)-SL2-N' linker-SD-rFRT3	Golden Gate assembly (SapTrap)	Amp	DH5 alpha	This study
pHW2117	255957	pFH193-1	pFH174	N-terminal TAG-IN donor plasmid for co-expression tagging with LexA = LexA(DBD)-L-QFAD (selection marker, SEC flanked by LoxP511I)	FRT-SEC(pDD364)-LexA(DBD)-linker-QFAD-stop(TAA)-SL2-N' linker-SD-rFRT3	Golden Gate assembly (SapTrap)	Amp	DH5 alpha	This study
pHW2118	255958	pFH194-1	pFH174	N-terminal TAG-IN donor plasmid for co-expression tagging with QF (selection marker, SEC flanked by LoxP511I)	FRT-SEC(pDD364)-QF-stop(TAG)-SL2-N' linker-SD-rFRT3	Golden Gate assembly (SapTrap)	Amp	DH5 alpha	This study
pHW2143	255959	pFH195-3	pFH174	N-terminal TAG-IN donor plasmid for co-expression tagging with QF2 (selection marker, SEC flanked by LoxP511I)	FRT-SEC(pDD364)-QF2-stop(TAA)-SL2-N' linker-SD-rFRT3	Golden Gate assembly (SapTrap)	Amp	DH5 alpha	This study
pHW2119	255960	pFH196-1	pFH173	N-terminal TAG-IN donor plasmid for fusion tagging with GFP-C1 (selection marker, SEC flanked by LoxP)	FRT-SEC(pDD363)-GFP-C1-N' linker-SD-rFRT3	Golden Gate assembly (SapTrap)	Amp	DH5 alpha	This study
pHW2159	255961	pFH197-15	pFH173	N-terminal TAG-IN donor plasmid for fusion tagging with mCherry (selection marker, SEC flanked by Lox2272)	FRT-SEC(pDD382)-mCherry-N' linker-SD-rFRT3	Golden Gate assembly (SapTrap)	Amp	Turbo	This study
pHW2144	255962	pFH198-1	pFH173	N-terminal TAG-IN donor plasmid for fusion tagging with mNeonGreen (selection marker, SEC flanked by LoxP)	FRT-SEC(pDD363)-mNeonGreen-N' linker-SD-rFRT3	Golden Gate assembly (SapTrap)	Amp	DH5 alpha	This study
pHW2120	255963	pFH199-1	pFH173	N-terminal TAG-IN donor plasmid for fusion tagging with mScarlet-I-C1 (selection marker, SEC flanked by Lox2272)	FRT-SEC(pDD382)-mScarlet-I-C1-N' linker-SD-rFRT3	Golden Gate assembly (SapTrap)	Amp	DH5 alpha	This study
pHW2145	255964	pFH200-3	pFH173	N-terminal TAG-IN donor plasmid for fusion tagging with TagBFP-C1 (selection marker, SEC flanked by Lox511I)	FRT-SEC(pDD364)-TagBFP-C1-N' linker-SD-rFRT3	Golden Gate assembly (SapTrap)	Amp	DH5 alpha	This study
pHW2129	255965	pFH201-2	pFH173	N-terminal TAG-IN donor plasmid for fusion tagging with GFP11 7X (selection marker, SEC flanked by LoxP)	FRT-SEC(pDD363)-GFP11 7X-N' linker-SD-rFRT3	Golden Gate assembly (SapTrap)	Amp	DH5 alpha	This study
pHW2146	255966	pFH202-4	pFH173	N-terminal TAG-IN donor plasmid for fusion tagging with mIAA7::eGFP (selection marker, SEC flanked by LoxP)	FRT-SEC(pDD363)-mIAA7::eGFP-N' linker-SD-rFRT3	Golden Gate assembly (SapTrap)	Amp	DH5 alpha	This study
pHW2147	255967	pFH203-4	pFH173	N-terminal TAG-IN donor plasmid for fusion tagging with mIAA7::mCherry (selection marker, SEC flanked by Lox2272)	FRT-SEC(pDD382)-mIAA7::mcherry-N' linker-SD-rFRT3	Golden Gate assembly (SapTrap)	Amp	DH5 alpha	This study
pHW2130	255968	pFH204-1	pFH173	N-terminal TAG-IN donor plasmid for fusion tagging with AID* (selection marker, SEC flanked by Lox511I)	FRT-SEC(pDD364)-AID*-N' linker-SD-rFRT3	Golden Gate assembly (SapTrap)	Amp	DH5 alpha	This study
pHW2157	255969	pFH205-1	pFH173	N-terminal TAG-IN donor plasmid for fusion tagging with ZF1-GFP (selection marker, SEC flanked by LoxP)	FRT-SEC(pDD363)-ZF1-GFP-N' linker-SD-rFRT3	Golden Gate assembly (SapTrap)	Amp	DH5 alpha	This study
pHW2131	255970	pFH206-1	pFH173	N-terminal TAG-IN donor plasmid for fusion tagging with 3X HA (selection marker, SEC flanked by Lox511I)	FRT-SEC(pDD364)-3X HA-N' linker-SD-rFRT3	Golden Gate assembly (SapTrap)	Amp	DH5 alpha	This study
pHW2132	255971	pFH207-1	pFH173	N-terminal TAG-IN donor plasmid for fusion tagging with 3X FLAG (selection marker, SEC flanked by Lox511I)	FRT-SEC(pDD364)-3 X FLAG-N' linker-SD-rFRT3	Golden Gate assembly (SapTrap)	Amp	DH5 alpha	This study
pHW2133	255972	pFH208-1	pFH173	N-terminal TAG-IN donor plasmid for fusion tagging with 3X HA turboID (selection marker, SEC flanked by Lox511I)	FRT-SEC(pDD364)-3X HA turboID-N' linker-SD-rFRT3	Golden Gate assembly (SapTrap)	Amp	DH5 alpha	This study
pHW2148	255973	pFH209-3	pFH173	N-terminal TAG-IN donor plasmid for fusion tagging with Dendra2 (selection marker, SEC flanked by Lox511I)	FRT-SEC(pDD364)-Dendra2-N' linker-SD-rFRT3	Golden Gate assembly (SapTrap)	Amp	DH5 alpha	This study
pHW2149	255974	pFH210-3	pFH173	N-terminal TAG-IN donor plasmid for fusion tagging with KillerRed (selection marker, SEC flanked by Lox511I)	FRT-SEC(pDD364)-KillerRed-N' linker-SD-rFRT3	Golden Gate assembly (SapTrap)	Amp	DH5 alpha	This study
pHW2164	255975	pFH217-8	pFH128	Single-slot C-terminal TAG-IN destination vector with SEC-LoxP for fusion tagging (slot 5), for building TAG-IN donor plasmids by cloning in a tag via gibson assembly, or cloning in a tag by SapTrap with a tag plasmid in slot 5.	ATG-rSapI-SpeI-SapI-AAG-SEC(pDD363 with LoxP)-GGT	SapTrap+Gibson assembly	Amp	DH5 alpha	This study
pHW2165	255976	pFH218-12	pFH128	Single-slot C-terminal TAG-IN destination vector with SEC-Lox2272 for fusion tagging (slot 5), for building TAG-IN donor plasmids by cloning in a tag via gibson assembly, or cloning in a tag by SapTrap with a tag plasmid in slot 5.	ATG-rSapI-SpeI-SapI-AAG-SEC(pDD382 with Lox2272)-GGT	SapTrap+Gibson assembly	Amp	DH5 alpha	This study
pHW2166	255977	pFH219-11	pFH128	Single-slot C-terminal TAG-IN destination vector with SEC-Lox511I for fusion tagging (slot 5), for building TAG-IN donor plasmids by cloning in a tag via gibson assembly, or cloning in a tag by SapTrap with a tag plasmid in slot 5.	ATG-rSapI-SpeI-SapI-AAG-SEC(pDD364 with Lox511I)-GGT	SapTrap+Gibson assembly	Amp	DH5 alpha	This study
pHW2167	255978	pFH220-8	pFH127	Single-slot C-terminal TAG-IN destination vector with SEC-LoxP for co-expession tagging (slot 5), for building TAG-IN donor plasmids by cloning in a tag via gibson assembly, or cloning in a tag by SapTrap with a tag plasmid in slot 5.	SL2-ATG-rSapI-SpeI-SapI-AAG-SEC(pDD363 with LoxP)-GGT	SapTrap+Gibson assembly	Amp	DH5 alpha	This study
pHW2168	255979	pFH221-6	pFH127	Single-slot C-terminal TAG-IN destination vector with SEC-Lox2272 for co-expession tagging (slot 5), for building TAG-IN donor plasmids by cloning in a tag via gibson assembly, or cloning in a tag by SapTrap with a tag plasmid in slot 5	SL2-ATG-rSapI-SpeI-SapI-AAG-SEC(pDD382 with Lox2272)-GGT	SapTrap+Gibson assembly	Amp	DH5 alpha	This study
pHW2169	255980	pFH222-9	pFH127	Single-slot C-terminal TAG-IN destination vector with SEC-Lox511I for co-expession tagging (slot 5), for building TAG-IN donor plasmids by cloning in a tag via gibson assembly, or cloning in a tag by SapTrap with a tag plasmid in slot 5.	SL2-ATG-rSapI-SpeI-SapI-AAG-SEC(pDD364 with Lox511I)-GGT	SapTrap+Gibson assembly	Amp	DH5 alpha	This study
pHW2173	255981	pFH226-14	pFH173	Single-slot N-terminal TAG-IN destination vector with SEC-LoxP for fusion tagging (slot 7), for building TAG-IN donor plasmids by cloning in a tag via gibson assembly, or cloning in a tag by SapTrap with a tag plasmid in slot 7.	AAG-SEC(pDD363 with LoxP)-GGT-rSapI-SpeI-SapI-ACG	SapTrap+Gibson assembly	Amp	DH5 alpha	This study
pHW2174	255982	pFH227-9	pFH173	Single-slot N-terminal TAG-IN destination vector with SEC-Lox2272 for fusion tagging (slot 7), for building TAG-IN donor plasmids by cloning in a tag via gibson assembly, or cloning in a tag by SapTrap with a tag plasmid in slot 7.	AAG-SEC(pDD382 with Lox2272)-GGT-rSapI-SpeI-SapI-ACG	SapTrap+Gibson assembly	Amp	DH5 alpha	This study
pHW2175	255983	pFH228-7	pFH173	Single-slot N-terminal TAG-IN destination vector with SEC-Lox511I for fusion tagging (slot 7), for building TAG-IN donor plasmids by cloning in a tag via gibson assembly, or cloning in a tag by SapTrap with a tag plasmid in slot 7.	AAG-SEC(pDD364 with Lox511I)-GGT-rSapI-SpeI-SapI-ACG	SapTrap+Gibson assembly	Amp	DH5 alpha	This study
pHW2176	255984	pFH229-7	pFH174	Single-slot N-terminal TAG-IN destination vector with SEC-LoxP co-expression tagging (slot 7), for building TAG-IN donor plasmids by cloning in a tag via gibson assembly, or cloning in a tag by SapTrap with a tag plasmid in slot 7.	AAG-SEC(pDD363 with LoxP)-GGT-rSapI-SpeI-SapI-ACG-SL2	SapTrap+Gibson assembly	Amp	DH5 alpha	This study
pHW2177	255985	pFH230-7	pFH174	Single-slot N-terminal TAG-IN destination vector with SEC-Lox2272 co-expression tagging (slot 7), for building TAG-IN donor plasmids by cloning in a tag via gibson assembly, or cloning in a tag by SapTrap with a tag plasmid in slot 7.	AAG-SEC(pDD382 with Lox2272)-GGT-rSapI-SpeI-SapI-ACG-SL2	SapTrap+Gibson assembly	Amp	DH5 alpha	This study
pHW2178	255986	pFH231-7	pFH174	Single-slot N-terminal TAG-IN destination vector with SEC-Lox511I co-expression tagging (slot 7), for building TAG-IN donor plasmids by cloning in a tag via gibson assembly, or cloning in a tag by SapTrap with a tag plasmid in slot 7.	AAG-SEC(pDD364 with Lox511I)-GGT-rSapI-SpeI-SapI-ACG-SL2	SapTrap+Gibson assembly	Amp	DH5 alpha	This study

### Sheet: Other plasmids
Plasmid name	Addgene ID	AKA	Vector	Purpose	Contents of the plasmid	Cloning method	Drug resistance	Bacterial strain	SapTrap Slot	Source
pDD363	91829	/		Self-excising cassette in slot 6 with LoxP	LoxP-SEC-LoxP in slot 6 (SapTrap assembly)		Kan	DH5 alpha	6	[1]
pDD364	91831	/		Self-excising cassette in slot 6 with Lox511I	Lox511I-SEC-Lox511I in slot 6 (SapTrap assembly)		Kan	DH5 alpha	6	[1]
pDD382	91830	/		Self-excising cassette in slot 6 with Lox2272	Lox2272-SEC-Lox2272 in slot 6 (SapTrap assembly)		Kan	DH5 alpha	6	[1]
pHW1391	229877	pHK133		Negative selection marker for extrachromosomal arrays during RMCE crosses	Psnt-1::HisCl1 cDNA::SL2::mScarlet-I-C1::tbb-2 3'UTR		Amp	DH5 alpha	/	[2]
pHW1392	229878	pHK134		Negative selection marker for extrachromosomal arrays during RMCE crosses	Psnt-1::HisCl1 cDNA::SL2::GFP-C1::tbb-2 3'UTR		Amp	DH5 alpha	/	[2]
pHW1385	229879	pXH017		Negative selection marker for extrachromosomal arrays during RMCE crosses	Pmyo-2::HisCl1 cDNA::SL2::mScarlet-I-C1::tbb-2 3'UTR		Amp	DH5 alpha	/	[2]
pHW1387	229880	pXH019		Negative selection marker for extrachromosomal arrays during RMCE crosses	Pmyo-2::HisCl1 cDNA::SL2::GFP-C1::tbb-2 3'UTR		Amp	DH5 alpha	/	[2]
pHW2007		pFH127-2	pMLS257	Two-slot C-terminal TAG-IN destination vector for co-expression tagging (slot_5_6), for building TAG-IN donor plasmids by cloning in a tag plasmid in slot 5 and one SEC variant (with LoxP (pDD363), or LoxP2272 (pDD382) or LoxP511I(pDD364) in slot 6), using SapTrap.	Swappable gene tagging C terminal RMCE vector with C-linker-SL2-AAAA V1	Gibson Assembly	Amp	DH5 alpha	/	This study
pHW2008		pFH128-1	pMLS257	Two-slot C-terminal TAG-IN destination vector for fusion tagging (slot_5_6), for building TAG-IN donor plasmids by cloning in a tag plasmid in slot 5 and one SEC variant (with LoxP (pDD363), or LoxP2272 (pDD382) or LoxP511I(pDD364) in slot 6), using SapTrap.	Swappable gene tagging C terminal RMCE vector with C-linker V1	Gibson Assembly	Amp	DH5 alpha	/	This study
pHW1177	229872	pHK096	pHW1133	PCR template for pFH150	gene trap RMCE plasmid with Tet-Off[TetR-linker-QFAD]-act-4 3'UTR::SEC cloned in the destination vector pHW1133		Amp	DH5 alpha	/	[2]
pHW1223	229875	pXH014	pHW1133	PCR template for pFH151	gene trap RMCE plasmid with LexA[LexA(DBD)-linker-QFAD]-act-4 3'UTR::SEC cloned in the destination vector pHW1133 to swap driver via RMCE		Amp	DH5 alpha	/	[2]
pHW1221	229873	pXH012	pHW1133	PCR template for pFH152	RMCE vector QF-act-4 3' UTR::SEC		Amp	DH5 alpha	/	[2]
pHW1222	229874	pXH013	pHW1133	PCR template for pFH153	QF2, act-4 3'UTR in slot 5; SEC-LoxP in slot 6		Amp	DH5 alpha	/	[2]
pJN369		/		PCR template for pFH154	Pcdc-42::ZF1-GFP-CDC-42		Amp	DH5 alpha	/	[3]
pHW1390		pHK132	pNM3469	cGAL driver in slot 5, SapTrap template for pFH135	cGAL-L-QFAD-TAA (with STOP) into slot 5		Kan	DH5 alpha	5	[2]
pNM3426	91824	pDD372		SapTrap template for pFH136	GFP-C1 in slot 5		Kan	DH5 alpha	5	[1]
NM3674		/		SapTrap template for pFH137	mCherry in slot 5		Kan	DH5 alpha	5	[4]
pHW1973		pXH083	pNM3467	SapTrap template for pFH155	Tet On (rTetR-linker-QFAD) into slot 5	Gibson Assembly	Kan	DH5 alpha	5	This study
pHW2067		pFH150-1	pNM3467	Tet-OFF driver in slot 5, SapTrap template for pFH156	tTA(tet OFF)-linker-QFAD-stop(TAA)	Gibson Assembly	Kan	DH5 alpha	5	This study
pHW2068		pFH151-1	pNM3467	lexA driver in slot 5, SapTrap template for pFH157	lexA-linker-QFAD-stop(TAA)	Gibson Assembly	Kan	DH5 alpha	5	This study
pHW2069		pFH152-1	pNM3467	QF driver in slot 5, SapTrap template for pFH158	QF-stop(TAG)	Gibson Assembly	Kan	DH5 alpha	5	This study
pHW2070		pFH153-1	pNM3467	QF2 driver in slot 5, SapTrap template for pFH159	QF2-stop(TAA)	Gibson Assembly	Kan	DH5 alpha	5	This study
NM3699		/		SapTrap template for pFH160	mNeongreen in slot 5		Kan	DH5 alpha	5	[5]
NM4317		/		SapTrap template for pFH161	mScarlet-C1 in slot 5		Kan	DH5 alpha	5	From the Nonet lab
NM4226		/		SapTrap template for pFH162	BFP-C1 in slot 5		Kan	DH5 alpha	5	[5]
NM4503		/		SapTrap template for pFH163	GFP11 7X in slot 5		Kan	DH5 alpha	5	[6]
pHW1957		pFH110-1	pNM3467	SapTrap template for pFH164	mIAA7::eGFP::N'-linker in slot 5	Gibson Assembly	Kan	DH5 alpha	5	This study
pHW1959		pFH112-1	pNM3467	SapTrap template for pFH165	mIAA7::mcherry::N-linker in slot 5	Gibson Assembly	Kan	DH5 alpha	5	This study
pDD397	91822	/		SapTrap template for pFH166	AID* FP in slot 5		Kan	DH5 alpha	5	[1]
pHW2071		pFH154-1	pJN369	SapTrap template for pFH167	ZF1-GFP	Gibson Assembly	Kan	DH5 alpha	5	This study
NM3502		/		SapTrap template for pFH168	3X HA in slot 5		Kan	DH5 alpha	5	From the Nonet lab
NM3497		/		SapTrap template for pFH169	3X FLAG in slot 5		Kan	DH5 alpha	5	From the Nonet lab
NM3578		/		SapTrap template for pFH170	3X HA turboID in slot 5		Kan	DH5 alpha	5	[6]
NM3491		/		SapTrap template for pFH171	Dendra2 in slot 5		Kan	DH5 alpha	5	From the Nonet lab
NM3492		/		SapTrap template for pFH172	KillerRed in slot 5		Kan	DH5 alpha	5	From the Nonet lab
pHW2088		pFH173-1-new	pMLS257	Two-slot N-terminal TAG-IN destination vector for N-terminal fusion tagging (slot_6_7), for building TAG-IN donor plasmid by cloning in one SEC variant (with LoxP (pDD363), or LoxP2272 (pDD382) or LoxP511I(pDD364) in slot 6 and a tag plasmid in slot 7 using SapTrap)	Swappable gene tagging N terminal RMCE vector with N-linker V2 (slot_67)	Gibson Assembly	Amp	DH5 alpha	/	This study
pHW2089		pFH174-1	pMLS257	Two-slot N-terminal TAG-IN destination vector for co-expression tagging (slot_6_7), for building TAG-IN donor plasmids by cloning in one SEC variant (with LoxP (pDD363), or LoxP2272 (pDD382) or LoxP511I(pDD364) in slot 6 and a tag plasmid in slot 7 using SapTrap)	Swappable gene tagging N terminal RMCE vector with SL2-AAAA (slot_67)	Gibson Assembly	Amp	DH5 alpha	/	This study
pHW2102		pFH177-1	pNM3467	cGAL driver in slot 7, SapTrap template for pFH190	cGAL-L-QFAD with STOP TAA	Gibson Assembly	Kan	DH5 alpha	7	This study
pHW2103		pFH178-1	pNM3467	Tet-ON driver in slot 7, SapTrap template for pFH191	rTetR-linker-QFAD-stop(TAA)	Gibson Assembly	Kan	DH5 alpha	7	This study
pHW2104		pFH179-1	pNM3467	Tet-OFF driver in slot 7, SapTrap template for pFH192	tTA(tet-OFF)-linker-QFAD-stop(TAA)	Gibson Assembly	Kan	DH5 alpha	7	This study
pHW2105		pFH180-1	pNM3467	lexA driver in slot 7, SapTrap template for pFH193	lexA-linker-QFAD-stop(TAA)	Gibson Assembly	Kan	DH5 alpha	7	This study
pHW2106		pFH181-1	pNM3467	QF driver in slot 7, SapTrap template for pFH194	QF-stop(TAG)	Gibson Assembly	Kan	DH5 alpha	7	This study
pHW2107		pFH182-2	pNM3467	QF2 driver in slot 7, SapTrap template for pFH195	QF2-stop(TAA)	Gibson Assembly	Kan	DH5 alpha	7	This study
NM3887		/		SapTrap template for pFH196	GFP-C1 in slot 7		Kan	DH5 alpha	7	[6]
NM3705		/		SapTrap template for pFH197	mCherry in slot 7		Kan	DH5 alpha	7	From the Nonet lab
NM3980		/		SapTrap template for pFH198	mNeongreen in slot 7		Kan	DH5 alpha	7	[6]
NM3911		/		SapTrap template for pFH199	mScarlet-C1 in slot 7		Kan	DH5 alpha	7	[5]
pHW2108		pFH183-1	pNM3467	SapTrap template for pFH200	tagBFP-C1 in slot 7	Gibson Assembly	Kan	DH5 alpha	7	This study
NM4502		/		SapTrap template for pFH201	GFP11 7x in slot 7		Kan	DH5 alpha	7	[6]
pHW2109		pFH184-1	pNM3467	SapTrap template for pFH202	mIAA7::eGFP::N-linker in slot 7	Gibson Assembly	Kan	DH5 alpha	7	This study
pHW2110		pFH185-1	pNM3467	SapTrap template for pFH203	mIAA7::mcherry::N-linker in slot 7	Gibson Assembly	Kan	DH5 alpha	7	This study
NM3413		/		SapTrap template for pFH204	AID* in slot 7		Kan	DH5 alpha	7	[6]
pHW2111		pFH186-2	pNM3467	SapTrap template for pFH205	ZF1-GFP in slot 7	Gibson Assembly	Kan	DH5 alpha	7	This study
pHW2121		pFH215	pNM3467	SapTrap template for pFH206	3X HA in slot 7		Kan	DH5 alpha	7	This study
NM3503		/		SapTrap template for pFH207	3X FLAG in slot 7		Kan	DH5 alpha	7	[6]
pHW2112		pFH187-1	pNM3467	SapTrap template for pFH208	3X HA turboID in slot 7	Gibson Assembly	Kan	DH5 alpha	7	This study
pHW2113		pFH188-1	pNM3467	SapTrap template for pFH209	Dendra2 in slot 7	Gibson Assembly	Kan	DH5 alpha	7	This study
pHW2114		pFH189-1	pNM3467	SapTrap template for pFH210	KillerRed in slot 7	Gibson Assembly	Kan	DH5 alpha	7	This study
pCFJ1532	159807	/	pDEST R4-R3	Optimized enzyme for genome editing in C. elegans	pEXP[Psmu-1 | mosase (PATCs) | smu-1 UTR]		Amp	DH5 alpha	/	[7]
pBN8	86711	pHW2141	pCFJ151	MosSCI destination vector for integration into universal Mos1-mediated Single Copy Insertion (MosSCI) landing sites			Amp	DH5 alpha	/	[8]
pBN396	109326	pHW2142	pBN338	Expresses FLP enzyme and fluorescent mNeonGreen in the C. elegans germ line	unc-119(+) Pmex-5::FLP::SL2::mNG		Amp	DH5 alpha	/	[8]
pHW2134		pFH216-1	pBN8	Single-copy insertion to Chr II of transgene that expresses FLP enzyme and fluorescent mNeonGreen in the C. elegans germline via MosSCI	Pmex-5-FLP(D5)-SL2-mNG + HA for ttTi5605 LG II or any universal MosSCI	Gibson Assembly	Amp	DH5 alpha	/	This study
Note about naming of the entry vectors for SapTrap
name in this study	historical name [1]	overhang
slot 3	5' arm	TGG-GCG
slot 4	CT tag linker	GCG-ATG
slot 5	FP	ATG-AAG
slot 6	SEC	AAG-GGT
slot 7	NT tag linker	GGT-ACG
slot 8	3' arm	ACG-GTA
References
1. Dickinson DJ, Slabodnick MM, Chen AH, Goldstein B. SapTrap assembly of repair templates for Cas9-triggered homologous recombination with a self-excising cassette. MicroPubl Biol. 2018;2018. doi:10.17912/W2KT0N
2. Khan H, Huang X, Raj V, Wang H. A versatile site-directed gene trap strategy to manipulate gene activity and control gene expression in Caenorhabditis elegans. PLoS Genet. 2025 Jan 22;21(1):e1011541. doi: 10.1371/journal.pgen.1011541. PMID: 39841730; PMCID: PMC11753634.
3. Armenti ST, Lohmer LL, Sherwood DR, Nance J. Repurposing an endogenous degradation system for rapid and targeted depletion of C. elegans proteins. Development. 2014 Dec;141(23):4640-7. doi: 10.1242/dev.115048. Epub 2014 Nov 5. PMID: 25377555; PMCID: PMC4302935.
4. Nonet ML. Efficient Transgenesis in Caenorhabditis elegans Using Flp Recombinase-Mediated Cassette Exchange. Genetics. 2020 Aug;215(4):903-921. doi: 10.1534/genetics.120.303388. Epub 2020 Jun 8. PMID: 32513816; PMCID: PMC7404237.
5. Nonet ML. Rapid generation of Caenorhabditis elegans single-copy transgenes combining recombination-mediated cassette exchange and drug selection. Genetics. 2023 Jul 6;224(3):iyad072. doi: 10.1093/genetics/iyad072. PMID: 37079426; PMCID: PMC10324946.
6. Knoebel E, Dour S, Nonet M. A toolkit for assembly of targeting clones for C. elegans transgenesis. MicroPubl Biol. 2023;2023. doi:10.17912/micropub.biology.000966
7. Engineering rules that minimize germline silencing of transgenes in simple extrachromosomal arrays in C. elegans. Aljohani MD, El Mouridi S, Priyadarshini M, Vargas-Velazquez AM, Frokjaer-Jensen C. Nat Commun. 2020 Dec 9;11(1):6300. doi: 10.1038/s41467-020-19898-0. 10.1038/s41467-020-19898-0 PubMed 33298957
8. Dissection of the NUP107 nuclear pore subcomplex reveals a novel interaction with spindle assembly checkpoint protein MAD1 in Caenorhabditis elegans. Rodenas E, Gonzalez-Aguilera C, Ayuso C, Askjaer P. Mol Biol Cell. 2012 Mar;23(5):930-44. doi: 10.1091/mbc.E11-11-0927. Epub 2012 Jan 11. 10.1091/mbc.E11-11-0927 PubMed 22238360
