## Supplementary Table S4 for "TAG-IN, a modular strategy for swappable endogenous gene tagging in *Caenorhabditis elegans*"

### Sheet: oligos used in this study
Purpose	Type of Oligo	Name	Sequence	Vendor	Scale	Notes
Cloning plasmids	DNA oligo	TB-gHW001	caaaagctggagctccaccgcggtggcggccgctctagaagggctgcaggaattcgatTGGgctagcGAAGTTCCTATTCtctagaaaGTATAGGAACTTCtaactaatctgatttaaattttcagGATCCGGTGGCAGTGGAGGTACCGGCGGAAGCGGTATGCGAAGAGCccatggatccactagtcatatggaattctgcaggcctGCTCTTCGGGTGGCAGCGGAGGTACCGGCGGTAGTGGAGGCACGtaaGAAGTTCCTATACtatttgaaGAATAGGAACTTCcccggGGTAatcaagcttatcgataccgtcgacctcgagggggggcccggtacccaattcgccctatagtgagtcgtattac	Twist Bioscience	Gene fragment without adapters	Insert fragment for gibson assembly for pFH128.
Cloning plasmids	DNA oligo	TB-gHW002	caaaagctggagctccaccgcggtggcggccgctctagaagggctgcaggaattcgatTGGgctagcGAAGTTCCTATTCtctagaaaGTATAGGAACTTCtaactaatctgatttaaattttcagGATCCGGTGGCAGTGGAGGTACCGGCGGAAGCGGTtaagctgtctcatcctactttcacctagttaactgcttgtcttaaaatctatgcttctctttagtatctaaaattttcctagaagcttacaagtatataaatggtctcttctcaataaaggttgtatatttattcatcttattgaatctgccatttcctcgtttttgcgagtttatataccttccaattttctttctattgtattttcaacttctaattttaattcagggaaactgct…	Twist Bioscience	Gene fragment without adapters	Insert fragment for gibson assembly for pFH127.
Cloning plasmids	DNA oligo	TB-gHW004	caaaagctggagctccaccgcggtggcggccgctctagaagggctgcaggaattcgatTGGgctagcGAAGTTCCTATTCtctagaaaGTATAGGAACTTCAAGCGAAGAGCccatggatccactagtcatatggaattctgcaggcctGCTCTTCGACGGGCAGCGGAGGTACCGGCGGTAGTGGAGgtaagtttaaacatgattttactaacGAAGTTCCTATACtatttgaaGAATAGGAACTTCcccggGGTAatcaagcttatcgataccgtcgacctcgagggggggcccggtacccaattcgccctatagtgagtcgtattac	Twist Bioscience	Gene fragment without adapters	Insert fragment for gibson assembly for pFH173.
Cloning plasmids	DNA oligo	TB-gHW005	caaaagctggagctccaccgcggtggcggccgctctagaagggctgcaggaattcgatTGGgctagcGAAGTTCCTATTCtctagaaaGTATAGGAACTTCAAGCGAAGAGCccatggatccactagtcatatggaattctgcaggcctGCTCTTCGACGtaagctgtctcatcctactttcacctagttaactgcttgtcttaaaatctatgcttctctttagtatctaaaattttcctagaagcttacaagtatataaatggtctcttctcaataaaggttgtatatttattcatcttattgaatctgccatttcctcgtttttgcgagtttatataccttccaattttctttctattgtattttcaacttctaattttaattcagggaaactgctt…	Twist Bioscience	Gene fragment without adapters	Insert fragment for gibson assembly for pFH173.
Cloning plasmids	DNA oligo	oHK177r	CGTCGATCCAAGCTTGCTCTTCcCTTTTATTGCTCATAGGTGTTG	Integrated DNA Technologies (IDT)	25nm	Reverse oligo to clone cGAL-L-QFAD-TAA into slot 5
Cloning plasmids	DNA oligo	oHK078f	ATTTttGAATTCGCTCTTCgATGTCACGTCTAGATAAATCCAA	Integrated DNA Technologies (IDT)	25nm	Forward oligo to clone tTA(tet OFF)-act-4UTR into slot 5 plasmid; 20 bp overhang of pNM3469 + ATG + 20 bp overhang of tTA; works w oHK079r; PCR w/ pNM3823 (product ~1.8kb)
Cloning plasmids	DNA oligo	oXH003f	TGATTTttGAATTCGCTCTTCgATGCCACCAAAACGCAAGA	Integrated DNA Technologies (IDT)	25nm	Forward oligo to clone QF act-4 3'UTR into slot 5; 22 bp overhang of DR274 + ATG + 19 bp overhang of QF; works with oXH007r
Cloning plasmids	DNA oligo	oXH004f	TGATTTttGAATTCGCTCTTCgATGCCGCCTAAACGCAAGACACTCA	Integrated DNA Technologies (IDT)	25nm	Forward oligo to clone QF2 act-4 3'UTR into slot 5; 22 bp overhang of DR274 + ATG + 25 bp overhang of QF2; works with oXH007r
Cloning plasmids	DNA oligo	oXH005f	TGATTTttGAATTCGCTCTTCgATGAAGGCCCTCACCGCC	Integrated DNA Technologies (IDT)	25nm	Forward oligo to clone lexA-L-QF act-4 3'UTR into slot 5; 22 bp overhang of DR274 + ATG + 18 bp overhang of lexA-L-QF; works with oXH007r
Cloning plasmids	DNA oligo	oFH236r	CGATCCAAGCTTGCTCTTCcCTTCTATTGCTCATACGTGTTGATATCGC	Integrated DNA Technologies (IDT)	25nm	Reverse primer for amplifying the insert for pFH152 from pHW1221.
Cloning plasmids	DNA oligo	oFH237f	TGATTTttGAATTCGCTCTTCgATGACAGAATACAAAACGCGAC	Integrated DNA Technologies (IDT)	25nm	Forward primer for amplifying the insert for pFH154 from pJN369.
Cloning plasmids	DNA oligo	oFH238r	CGATCCAAGCTTGCTCTTCcCTTTTTGTATAGTTCATCCATGCCATGTG	Integrated DNA Technologies (IDT)	25nm	Reverse primer for amplifying the insert for pFH154 from pJN369.
Cloning plasmids	DNA oligo	oFH244f	GATTTttGAATTCGCTCTTCgGGTATGGGACCAAAGAAGAAGCGTAAG	Integrated DNA Technologies (IDT)	25nm	Forward primer for amplifying the insert for pFH177.
Cloning plasmids	DNA oligo	oFH245r	CGTCGATCCAAGCTTGCTCTTCcCGTTTATTGCTCATAGGTGTTG	Integrated DNA Technologies (IDT)	25nm	Reverse primer for amplifying the insert for pFH177.
Cloning plasmids	DNA oligo	oFH246f	GATTTttGAATTCGCTCTTCgGGTATGTCACGTCTAGATAAATCCAAGGTC	Integrated DNA Technologies (IDT)	25nm	Forward primer for amplifying the insert for pFH178.
Cloning plasmids	DNA oligo	oFH247f	ATTTttGAATTCGCTCTTCgGGTATGTCACGTCTAGATAAATCCAA	Integrated DNA Technologies (IDT)	25nm	Forward primer for amplifying the insert for pFH179.
Cloning plasmids	DNA oligo	oFH248f	TTTttGAATTCGCTCTTCgGGTATGAAGGCCCTCACCGCC	Integrated DNA Technologies (IDT)	25nm	Forward primer for amplifying the insert for pFH180.
Cloning plasmids	DNA oligo	oFH249f	TTTttGAATTCGCTCTTCgGGTATGCCACCAAAACGCAAGA	Integrated DNA Technologies (IDT)	25nm	Forward primer for amplifying the insert for pFH181.
Cloning plasmids	DNA oligo	oFH250r	CGATCCAAGCTTGCTCTTCcCGTCTATTGCTCATACGTGTTGATATCGC	Integrated DNA Technologies (IDT)	25nm	Reverse primer for amplifying the insert for pFH181.
Cloning plasmids	DNA oligo	oFH251f	TTTttGAATTCGCTCTTCgGGTATGCCGCCTAAACGCAAGACACTCA	Integrated DNA Technologies (IDT)	25nm	Forward primer for amplifying the insert for pFH182.
Cloning plasmids	DNA oligo	oFH252f	GTATGATTTttGAATTCGCTCTTCgGGTATGGTCAGCAAGGGAGAGGAGC	Integrated DNA Technologies (IDT)	25nm	Forward primer for amplifying the insert for pFH183.
Cloning plasmids	DNA oligo	oFH253r	GTCGATCCAAGCTTGCTCTTCtCGTCTTATTAAGCTTGTGACCCAGTTTGC	Integrated DNA Technologies (IDT)	25nm	Reverse primer for amplifying the insert for pFH183.
Cloning plasmids	DNA oligo	oFH254f	GTATGATTTttGAATTCGCTCTTCgGGTATGGGATTCTCCGAGACCGTC	Integrated DNA Technologies (IDT)	25nm	Forward primer for amplifying the insert for pFH184 and pFH185.
Cloning plasmids	DNA oligo	oFH255r	GTCGATCCAAGCTTGCTCTTCtCGTACCGCTTCCGCCGGTACCTC	Integrated DNA Technologies (IDT)	25nm	Reverse primer for amplifying the insert for pFH184 and pFH185.
Cloning plasmids	DNA oligo	oFH256f	GTATGATTTttGAATTCGCTCTTCgGGTATGACAGAATACAAAACGCGAC	Integrated DNA Technologies (IDT)	25nm	Forward primer for amplifying the insert for pFH186.
Cloning plasmids	DNA oligo	oFH257r	GTCGATCCAAGCTTGCTCTTCtCGTTTTGTATAGTTCATCCATGCCATGTG	Integrated DNA Technologies (IDT)	25nm	Reverse primer for amplifying the insert for pFH186.
Cloning plasmids	DNA oligo	oFH258f	GTATGATTTttGAATTCGCTCTTCgGGTATGTACCCGTATGATGTTCCGGATTAC	Integrated DNA Technologies (IDT)	25nm	Forward primer for amplifying the insert for pFH187.
Cloning plasmids	DNA oligo	oFH259r	GTCGATCCAAGCTTGCTCTTCtCGTTTCGGCAGACCGCAGACTGATTTC	Integrated DNA Technologies (IDT)	25nm	Reverse primer for amplifying the insert for pFH187.
Cloning plasmids	DNA oligo	oFH260f	GTATGATTTttGAATTCGCTCTTCgGGTATGAACACCCCGGGAATTAACCTG	Integrated DNA Technologies (IDT)	25nm	Forward primer for amplifying the insert for pFH188.
Cloning plasmids	DNA oligo	oFH261r	GTCGATCCAAGCTTGCTCTTCcCGTGTACACGCCGCTGTCGCC	Integrated DNA Technologies (IDT)	25nm	Reverse primer for amplifying the insert for pFH188.
Cloning plasmids	DNA oligo	oFH262f	GTATGATTTttGAATTCGCTCTTCgGGTATGGGTTCAGAAGGAGGCCC	Integrated DNA Technologies (IDT)	25nm	Forward primer for amplifying the insert for pFH189.
Cloning plasmids	DNA oligo	oFH263r	GTCGATCCAAGCTTGCTCTTCcCGTGTCCTCGTCGGATCCGATG	Integrated DNA Technologies (IDT)	25nm	Reverse primer for amplifying the insert for pFH189.
Cloning plasmids	DNA oligo	oFH264r	GTCGATCCAAGCTTGCTCTTCcCTTTCCTCCTCCCGATTCACATTTCAG	Integrated DNA Technologies (IDT)	25nm	Reverse primer for amplifying the insert for pFH211 and pFH212.
Cloning plasmids	DNA oligo	oFH265r	GTCGATCCAAGCTTGCTCTTCcCTTGAGCTCGAGCCAGTCTCCG	Integrated DNA Technologies (IDT)	25nm	Reverse primer for amplifying the insert for pFH213.
Cloning plasmids	DNA oligo	oFH266r	GTCGATCCAAGCTTGCTCTTCcCTTGAGAAGACGGGTGATGCTTTTGTTG	Integrated DNA Technologies (IDT)	25nm	Reverse primer for amplifying the insert for pFH214.
Cloning plasmids	DNA oligo	oFH267f	GTATGATTTttGAATTCGCTCTTCgGGTATGTACCCATACGATGTTCCTGACTATG	Integrated DNA Technologies (IDT)	25nm	Forward primer for amplifying the insert for pFH215.
Cloning plasmids	DNA oligo	oFH268r	GTCGATCCAAGCTTGCTCTTCtCGTCTGAGCAGCGTAATCTGGAACG	Integrated DNA Technologies (IDT)	25nm	Reverse primer for amplifying the insert for pFH215.
Cloning plasmids	DNA oligo	oFH269f	ctagagggtaccagagctcacctaggggaaagccgggttaccataagaa	Integrated DNA Technologies (IDT)	25nm	Forward primer for amplifying the insert for pFH216.
Cloning plasmids	DNA oligo	oFH270r	ggagccggcatgctagcatgcggccgcatatcagttt	Integrated DNA Technologies (IDT)	25nm	Reverse primer for amplifying the insert for pFH216.
Cloning plasmids	DNA oligo	oFH275f	GAGGTACCGGCGGAAGCGGTATGCGAAGAGCccatggatccactagtcatatcaggcctGCTCTTCGAAGgtaagtttaaaATAACTTCG	Integrated DNA Technologies (IDT)	100nm	Insert fragment for gibson assembly for pFH217-219.
Cloning plasmids	DNA oligo	oFH276r	CGAAGTTATtttaaacttacCTTCGAAGAGCaggcctgatatgactagtggatccatggGCTCTTCGCATACCGCTTCCGCCGGTACCTC	Integrated DNA Technologies (IDT)	100nm	Insert fragment for gibson assembly for pFH217-219.
Cloning plasmids	DNA oligo	oFH277f	actgcttcaacgcatcAAAAATGCGAAGAGCccatggatccactagtcatatcaggcctGCTCTTCGAAGgtaagtttaaaATAACTTCG	Integrated DNA Technologies (IDT)	100nm	Insert fragment for gibson assembly for pFH220-222.
Cloning plasmids	DNA oligo	oFH278r	CGAAGTTATtttaaacttacCTTCGAAGAGCaggcctgatatgactagtggatccatggGCTCTTCGCATTTTTgatgcgttgaagcagt	Integrated DNA Technologies (IDT)	100nm	Insert fragment for gibson assembly for pFH220-222.
Cloning plasmids	DNA oligo	oFH279f	TATACGAAGTTATtttcagGGTCGAAGAGCccatggatccactagtcatatcaggcctGCTCTTCGACGGGCAGCGGAGGTACCGGCG	Integrated DNA Technologies (IDT)	100nm	Insert fragment for gibson assembly for pFH226-228.
Cloning plasmids	DNA oligo	oFH280r	CGCCGGTACCTCCGCTGCCCGTCGAAGAGCaggcctgatatgactagtggatccatggGCTCTTCGACCctgaaaATAACTTCGTATA	Integrated DNA Technologies (IDT)	100nm	Insert fragment for gibson assembly for pFH226-228.
Cloning plasmids	DNA oligo	oFH281f	TATACGAAGTTATtttcagGGTCGAAGAGCccatggatccactagtcatatcaggcctGCTCTTCGACGtaagctgtctcatcctacttt	Integrated DNA Technologies (IDT)	100nm	Insert fragment for gibson assembly for pFH229-231.
Cloning plasmids	DNA oligo	oFH282r	aaagtaggatgagacagcttaCGTCGAAGAGCaggcctgatatgactagtggatccatggGCTCTTCGACCctgaaaATAACTTCGTATA	Integrated DNA Technologies (IDT)	100nm	Insert fragment for gibson assembly for pFH229-231.
Cloning plasmids	DNA oligo	oFH286f	CATTATACGAAGTTATtttcagGGTCGAAGAGCccatggatccactagtcatatcaggcctGCTCTTCGACGGGCAGCGGAGGTACCGGC	Integrated DNA Technologies (IDT)	100nm	Insert fragment for gibson assembly for pFH226.
Cloning plasmids	DNA oligo	oFH287r	GCCGGTACCTCCGCTGCCCGTCGAAGAGCaggcctgatatgactagtggatccatggGCTCTTCGACCctgaaaATAACTTCGTATAATG	Integrated DNA Technologies (IDT)	100nm	Insert fragment for gibson assembly for pFH226.
Genotyping	DNA oligo	oFH290r	tttcccgcttcaaactcacTG	Integrated DNA Technologies (IDT)	25nm	Reverse primer for genotyping unc-119(ed3).
Genotyping	DNA oligo	oFH296f	CCAGGAATCACTCAAGgtaagtg	Integrated DNA Technologies (IDT)	25nm	Forward primer for genotyping unc-119(ed3).
Crispr for generating seed allele	Alt-R crRNA	oFH112f	ACTCCACAGTACATTTGAac	Integrated DNA Technologies (IDT)	2cr	gRNA near the stop codon of ceh-14 gene. Used for CRISPR/Cas9 inserting C-terminal GFP for CEH-14.
Crispr for generating seed allele	Ultramer DNA Oligo	oFH199f	CTCAGTTAATCCCACACATGACTCCACAGTACATTGCAGgtaagtttaaacatgattttactaacGAAGTTCCTATTCtctagaaaGTATAGGAACTTCttttcagGATCCGAAGTTCCTATACtatttgaaGAATAGGAACTTCTGAactggagaaaaacaaaaactctagttttcgatta	Integrated DNA Technologies (IDT)	4nmU	Repair template for FRT and FRT3 swappable cassette insertion at ceh-14 C-terminal.
Genotyping	DNA oligo	oFH201f	CAACTCCGAGTGTTCTAACAAC	Integrated DNA Technologies (IDT)	25nm	Forward primer for amplifying ceh-14 C-terminal for sequencing.
Genotyping	DNA oligo	oFH202r	agcatgtctcatggctgtttgg	Integrated DNA Technologies (IDT)	25nm	Reverse primer for amplifying ceh-14 C-terminal for sequencing.
Crispr for generating seed allele	Alt-R crRNA	oFH228f	cctttttcaacaaacATGCT	Integrated DNA Technologies (IDT)	2cr	gRNA for FRT and FRT3 swappable cassette insertion at ceh-14 N-terminal.
Crispr for generating seed allele	Ultramer DNA Oligo	oFH229f	gctatgtttattttcagaggcctttttcaacaaacGAAGTTCCTATTCtctagaaaGTATAGGAACTTCGGAGgtaagtttGAAGTTCCTATACtatttgaaGAATAGGAACTTCtaactaatctgatttaaattttcagGCACGATGCTGGGACACAACATTTTGACTCTTGGCGAGTGCG	Integrated DNA Technologies (IDT)	4nmU	Repair template for FRT and FRT3 swappable cassette insertion at ceh-14 N-terminal.
Genotyping	DNA oligo	oFH230f	cctcaactaaatcgtcagaatcgtc	Integrated DNA Technologies (IDT)	25nm	Forward primer for amplifying ceh-14 N-terminal for sequencing.
Genotyping	DNA oligo	oFH231r	cCATTACTAAAGTCTTCCTGCGGAG	Integrated DNA Technologies (IDT)	25nm	Reverse primer for amplifying ceh-14 N-terminal for sequencing.
Crispr for generating seed allele	Alt-R crRNA	oFH223r	gtCTATTCTCCACACGGCGC	Integrated DNA Technologies (IDT)	2cr	gRNA for generating lim-7 C terminal seed allele via CRISPR/Cas9.
Crispr for generating seed allele	Ultramer DNA Oligo	oFH302r	acttaaaatatgtaaactatttaaactatcgtCTAGAAGTTCCTATTCttcaaataGTATAGGAACTTCGGATCctgaaaaGAAGTTCCTATACtttctagaGAATAGGAACTTCgttagtaaaatcatgtttaaacttacCTGCTTCTCCACACGGCGCCGGTGATGATATATCGTGTGATGTTGCAGTGA	Integrated DNA Technologies (IDT)	4nmU	Repair template for generating lim-7 C terminal seed allele via CRISPR/Cas9.
Genotyping	DNA oligo	oFH305f	GATGTTTCGGTTATTCTTGCCC	Integrated DNA Technologies (IDT)	25nm	Genotyping primer for C terminal lim-7 seed allele, work with oFH109r.
Genotyping	DNA oligo	oFH109r	ggagggaggaaatataaagaacc	Integrated DNA Technologies (IDT)	25nm	Genotyping primer for C terminal lim-7 seed allele, work with oFH305f.
Crispr for generating seed allele	Ultramer DNA Oligo	oFH323r	gtaataatctgataactaatttaccttaatTTAGAAGTTCCTATTCttcaaataGTATAGGAACTTCGGATCctgaaaaGAAGTTCCTATACtttctagaGAATAGGAACTTCgttagtaaaatcatgtttaaacttacCTGCTCCTGTTATCATCGCAGAGTTAGGCGGAGGCCACTGCGGTGGAGGTCCGCCAGTATA	Integrated DNA Technologies (IDT)	4nmU	Repair template for generating ldb-1 C terminal seed allele via CRISPR/Cas9.
Crispr for generating seed allele	Alt-R crRNA	oFH326r	GTAATCATCGCTGAGTTAGG	Integrated DNA Technologies (IDT)	2cr	gRNA for generating ldb-1 C terminal seed allele via CRISPR/Cas9.
Genotyping	DNA oligo	oFH306f	CACCGATGTCAATGTCTAGTCAGA	Integrated DNA Technologies (IDT)	25nm	Genotyping primer for C terminal ldb-1 seed allele, work with oFH185r.
Genotyping	DNA oligo	oFH185r	tgatttgtttcgtggcctg	Integrated DNA Technologies (IDT)	25nm	Genotyping primer for C terminal ldb-1 seed allele, work with oFH306f.
Crispr for generating seed allele	Alt-R crRNA	oFH327r	CGTATTCCATCATCATcgcc	Integrated DNA Technologies (IDT)	2cr	gRNA for creating N-terminal ceh-17 seed allele via CRISPR/Cas9.
Crispr for generating seed allele	Ultramer DNA Oligo	oFH328r	CTACTTGAAAAATAGCCACCGTATTCCATCATCATCGTGCctgaaaatttaaatcagattagttagaagttcctattcttcaaatagtataggaacttcaaacttacCTCCgaagttcctatactttctagagaataggaacttccgcctggaacagattgataaattcagaagtgttaaa	Integrated DNA Technologies (IDT)	4nmU	Repair template for N-terminal ceh-17 seed allele via CRISPR/Cas9.
Genotyping	DNA oligo	oFH329f	cctgtaaagtgtcggctgct	Integrated DNA Technologies (IDT)	25nm	Genotyping primer for N-terminal ceh-17 seed allele, work with oFH330r.
Genotyping	DNA oligo	oFH330r	CCGCTGAAGAGCTTGAAGTATTG	Integrated DNA Technologies (IDT)	25nm	Genotyping primer for N-terminal ceh-17 seed allele, work with oFH329f.
Crispr for generating seed allele	Alt-R crRNA	oFH331r	ATTGGAGGTGGATCGGTAGA	Integrated DNA Technologies (IDT)	2cr	gRNA for generating internal ceh-14 seed allele via CRISPR/Cas9.
Crispr for generating seed allele	Ultramer DNA Oligo	oFH332r	CTCGGAGTTGTCATGTGCATTGGAGGTGGATCGGTCGTGCctgaaaatttaaatcagattagttaGAAGTTCCTATTCttcaaataGTATAGGAACTTCaaacttacCTCCGAAGTTCCTATACtttctagaGAATAGGAACTTCCCAGATGGGGTTTCGTTTCGGTAGTctgaaaatgtta	Integrated DNA Technologies (IDT)	4nmU	Repair template for generating internal ceh-14 seed allele via CRISPR/Cas9.
Genotyping	DNA oligo	oFH333f	CCTGGATCACCCAATGGACG	Integrated DNA Technologies (IDT)	25nm	Genotyping primer for Internal ceh-14 seed allele.
Genotyping	DNA oligo	oFH334r	AATGTACTGTGGAGTCATGTGTGG	Integrated DNA Technologies (IDT)	25nm	Genotyping primer for Internal ceh-14 seed allele.
Crispr for generating seed allele	Alt-R crRNA	oFH335r	TCAGATGGTGATGTGACGTT	Integrated DNA Technologies (IDT)	2cr	gRNA for generating internal lim-7 seed allele via CRISPR/Cas9.
Crispr for generating seed allele	Ultramer DNA Oligo	oFH336r	CCAAGTGGTCCCAGTGCTTCAGATGGTGATGTGACCGTGCctgaaaatttaaatcagattagttaGAAGTTCCTATTCttcaaataGTATAGGAACTTCaaacttacCTCCGAAGTTCCTATACtttctagaGAATAGGAACTTCCCGTTTGGAGCAACTGGGGCAAGAATAACCGAAACAT	Integrated DNA Technologies (IDT)	4nmU	Repair template for generating internal lim-7 seed allele via CRISPR/Cas9.
Genotyping	DNA oligo	oFH050f	AATGGTACACCACCACCACC	Integrated DNA Technologies (IDT)	25nm	Genotyping primer for Internal lim-7 seed allele.
Genotyping	DNA oligo	oFH180r	GCAGGTGATGATATATCGTGTGATGTTGC	Integrated DNA Technologies (IDT)	25nm	Genotyping primer for Internal lim-7 seed allele.
Crispr for generating seed allele	Alt-R crRNA	oFH337r	aacaaCTAGATTAAGGTATG	Integrated DNA Technologies (IDT)	2cr	gRNA for generating C terminal shw-3 seed allele via CRISPR/Cas9.
Crispr for generating seed allele	Ultramer DNA Oligo	oFH338r	cttttttgagggaaaaaatggctatgaaacaaCTAGAAGTTCCTATTCttcaaataGTATAGGAACTTCGGATCctgaaaaGAAGTTCCTATACtttctagaGAATAGGAACTTCgttagtaaaatcatgtttaaacttacCTGCGATTAAGGTATGTGGCGGTGTATGGTTGTTGGATACAAGTGGTG	Integrated DNA Technologies (IDT)	4nmU	Repair template for generating C terminal shw-3 seed allele via CRISPR/Cas9.
Genotyping	DNA oligo	oFH339f	GCTCTCAATGGATCAAGTTGCT	Integrated DNA Technologies (IDT)	25nm	Genotyping primer for C-terminal shw-3 seed allele.
Genotyping	DNA oligo	oFH340r	caccttaatctcctcgttctcc	Integrated DNA Technologies (IDT)	25nm	Genotyping primer for C-terminal shw-3 seed allele.
